# Control of N_2_ fixation and NH_3_ excretion in *Azorhizobium caulinodans* ORS571

**DOI:** 10.1101/2022.04.13.488174

**Authors:** Timothy L Haskett, Ramakrishnan Karunakaran, Marcelo Bueno Batista, Ray Dixon, Philip S Poole

**Affiliations:** Department of Plant Sciences, University of Oxford, Oxford, OX1 3RB, UK; Department of Molecular Microbiology, John Innes Centre, Norwich, NR4 7UH, UK

## Abstract

Due to the costly energy demands of N_2_ fixation, diazotrophic bacteria have evolved complex regulatory networks that permit expression of the N_2_-fixing catalyst nitrogenase only under conditions of N starvation, whereas the same condition stimulates upregulation of high-affinity NH_3_ assimilation by glutamine synthetase (GS), preventing excess release of excess NH_3_ for plants. Diazotrophic bacteria can be engineered to excrete NH_3_ by interference with GS, however control is required to minimise growth penalties and prevent unintended provision of NH_3_ to non-target plants. Here, we attempted two strategies to control GS regulation and NH_3_ excretion in our model cereal symbiont *Azorhizobium caulinodans Ac*LP, a derivative of ORS571. We first attempted to recapitulate previous work where mutation of both P_II_ homologues *glnB* and *glnK* stimulated GS shutdown but found that one of these genes was essential for growth. Secondly, we expressed unidirectional adenylyltransferases (uATs) in a Δ*glnE* mutant of *Ac*LP which permitted strong GS shutdown and excretion of NH_3_ derived from N_2_ fixation and completely alleviated negative feedback regulation on nitrogenase expression. We placed a *uAT* allele under control of the NifA-dependent promoter P*nifH*, permitting GS shutdown and NH_3_ excretion specifically under microaerobic conditions, the same cue that initiates N_2_ fixation, then deleted *nifA* and transferred a rhizopine-inducible *nifA*_*L94Q/D95Q*_*-rpoN* controller plasmid into this strain, permitting coupled rhizopine-dependent activation of N_2_ fixation with NH_3_ excretion. In future, this highly sophisticated and multi-layered control circuitry could be used to activate N_2_ fixation and NH_3_ excretion specifically by *Ac*LP colonising transgenic rhizopine producing cereals, targeting delivery of fixed N to the crop, and preventing interaction with non-target plants.

**Author Summary:** Inoculation of cereal crops with associative “diazotrophic” bacteria that convert atmospheric N_2_ to NH_3_ could be used to sustainably improve delivery of nitrogen in agriculture. However, due to the costly energy demands of N_2_ fixation, natural diazotrophic bacteria have evolved to conserve energy by preventing excess production of NH_3_ and release to the plants. Diazotrophs can be engineered for excess NH_3_ production and release, however genetic control is required to minimise growth penalties and prevent unintended provision of NH_3_ to non-target weed species. Here, we engineer control of N_2_ fixation and NH_3_ excretion in response to the signalling molecule rhizopine which is produced by transgenic barley. This control could be used to establish plant host-specific activation of N_2_ fixation and NH_3_ release following root colonisation in the field, minimising bacterial energy requirements in the bulk soil and preventing provision of NH_3_ to non-target plants.
