## Supplementary material for "Control of N_2_ fixation and NH_3_ excretion in *Azorhizobium caulinodans* ORS571": S1 File

### Sheet: Strains
Strain name	Consignment	Plasmid(s)/Tn7	Plasmid Marker(s)	Chromosomal Markers	Description
AcLP	OPS2145				Wild-type ORS571 carrying a stable mini-Tn7 integration site
AcΔglnB				Carb	Ac ORS571 with markerless deletion to glnB
	OPS2249	pOPS1536	Tet	Carb	AcLP carrying Naringenin-inducible GFP
	OPS3137	pOPS1213	Gent	Carb	AcLP carrying NifA-inducible GFP (PnifH::GFP)
	OPS2353	pOPS1531	Gent	Gent, Carb	AcLP with mini-Tn7-integrated PJ23104::mCherry
	OPS2865	pOPS1052	Tet	Carb, Gent	AcLP with mini-Tn7-integrated PJ23104::mCherry carrying Rhizopine-inducible GFP
	OPS2328	pOPS1563	Kan	Carb, Spec	AcLP ΔglnB with single crossover integrated ΔglnK::ΩSp replacement plasmid pOPS1563
AcRGl	OPS2938	pOPS1783	Gent	Carb, Spec	AcLP ΔglnB ΔglnK::ΩSp with mini-Tn7 integrated NifA-inducible lacI with RBS [R22] and LacI-repressible glnB with RBS [RStd]
AcPU-Rnat	OPS2992	pOPS1878		Carb, Gent	AcLP ΔglnE carrying mini-Tn7-integrated NifA-inducible uAT-Ac1 with RBS [native PnifH]
AcPU-R1	OPS2988	pOPS1874		Carb, Gent	AcLP ΔglnE carrying mini-Tn7-integrated NifA-inducible uAT-Ac1 with RBS [R1]
AcPU-R22	OPS2989	pOPS1875		Carb, Gent	AcLP ΔglnE carrying mini-Tn7-integrated NifA-inducible uAT-Ac1 with RBS [R22]
AcPU-R28	OPS2990	pOPS1876		Carb, Gent	AcLP ΔglnE carrying mini-Tn7-integrated NifA-inducible uAT-Ac1 with RBS [R28]
AcPU-R31	OPS2991	pOPS1877		Carb, Gent	AcLP ΔglnE carrying mini-Tn7-integrated NifA-inducible uAT-Ac1 with RBS [R31]
AcPU-RStd	OPS2987	pOPS1873		Carb, Gent	AcLP ΔglnE carrying mini-Tn7-integrated NifA-inducible uAT-Ac1 with RBS [RStd]
	OPS2976	pOPS1857	Tet	Carb	AcLP ΔglnE carrying Naringenin-inducible uAT-10
	OPS2977	pOPS1858	Tet	Carb	AcLP ΔglnE carrying Naringenin-inducible uAT-11
	OPS2978	pOPS1859	Tet	Carb	AcLP ΔglnE carrying Naringenin-inducible uAT-Ac1
	OPS2979	pOPS1860	Tet	Carb	AcLP ΔglnE carrying Naringenin-inducible uAT-Ac2
	OPS2980	pOPS1861	Tet	Carb	AcLP ΔglnE carrying Naringenin-inducible uAT-Ac3
AcLPΔglnE	OPS2975			Carb	AcLP ΔglnE markerless deletion mutant generated with plasmid pOPS1855
AcLP ΔglnK::ΩSp	OPS2379			Carb, Spec	AcLP ΔglnK::ΩSp replacement mutant generated with plasmid pOPS1563
	OPS3144	pOPS1875	Gent, Tet	Carb	AcLP ΔnifA ΔglnE carrying mTn7-integrated NifA-inducible uAT-Ac2 with RBS [R22]
	OPS3148	pOPS1875, pOPS1772	Gent, Tet	Carb	AcLP ΔnifA ΔglnE carrying mTn7-integrated NifA-inducible uAT-Ac2 with RBS [R22] and Rhizopine-inducible nifA(L94Q/D95Q)-rpoN
AcLPΔnifA ΔglnE	OPS3015			Carb	AcLP ΔnifA ΔglnE markerless deletion mutant generated with plasmids pOPS1565 and pOPS1855
	OPS3139	pOPS1213, pOPS1860	Gent, Tet	Carb	AcLPΔglnE carrying naringenin-inducible uAT-Ac2 and NifA-inducible GFP (PnifH::GFP)
AcLPΔglnB	OPS2222			Carb	AcΔglnB with mini-Tn7 attB site from Rlv3841 stably integrated into the chromosome

### Sheet: Plasmid construction
Plasmid	Construction
pOPS1691	Regions flanking deleted glnB were amplified from AcΔglnB genomic DNA (oxp4186-87) and HiFi cloned into pK19mobSacB digested SmaI
pOPS1855	Regions flanking glnE were amplified from AcLP (oxp5376-77, oxp5378-89) and HiFi cloned into pK19mobSacB digested SmaI
pOPS1564	Regions flanking glnK were amplified from AcLP (oxp4310-11, oxp4312-13) and HiFi cloned into pK19mobSacB digested HindIII EcoRI positioning a unique HindIII site at their junction
pOPS1563	pHP45ΩSp was digested HindIII and the ΩSp cassette was ligated into pOPS1653 digested HindIII
pOPS1638	Plac::glnB with RBS [R1] amplified from pOGG359 (oxp4787-88), PnifH1::lacI with RBS [R22] amplified from pOPS1778 (oxp4789-90) and HiFi cloned into pOGG299 digested with bpiI.
pOPS1640	Plac::glnB with RBS [R28] amplified from pOGG361 (oxp4787-88), PnifH1::lacI with RBS [R22] amplified from pOPS1778 (oxp4789-90) and HiFi cloned into pOGG299 digested with bpiI.
pOPS1639	Plac::glnB with R31 [R31] amplified from pOGG360 (oxp4787-88), PnifH1::lacI with RBS [R22] amplified from pOPS1778 (oxp4789-90) and HiFi cloned into pOGG299 digested with bpiI.
pOPS1784	Plac::glnB with RBS [RStd] amplified from pOGG308 (oxp4787-88), PnifH1::lacI with RBS [R22] amplified from pOPS1778 (oxp4789-90) and HiFi cloned into pOGG299 digested with bpiI.
pOPS1878	GG assemby: Destination vector pOGG276; Promoter PnifH with native RBS (amplified from AcLP, oxp4785-oxp4786); CDS uAT-Ac2 amplified from AcLP (oxp5554-5562); Terminator DT16
pOPS1874	GG assemby: Destination vector pOGG276; Promoter PnifH (amplified from AcLP, oxp4785-oxp5151); RBS [R1]; CDS uAT-Ac2 amplified from AcLP (oxp5554-5562); Terminator DT16
pOPS1875	GG assemby: Destination vector pOGG276; Promoter PnifH (amplified from AcLP, oxp4785-oxp5151); RBS [R22]; CDS uAT-Ac2 amplified from AcLP (oxp5554-5562); Terminator DT16
pOPS1876	GG assemby: Destination vector pOGG276; Promoter PnifH (amplified from AcLP, oxp4785-oxp5151); RBS [R28]; CDS uAT-Ac2 amplified from AcLP (oxp5554-5562); Terminator DT16
pOPS1877	GG assemby: Destination vector pOGG276; Promoter PnifH (amplified from AcLP, oxp4785-oxp5151); RBS [R31]; CDS uAT-Ac2 amplified from AcLP (oxp5554-5562); Terminator DT16
pOPS1873	GG assemby: Destination vector pOGG276; Promoter PnifH (amplified from AcLP, oxp4785-oxp5151); RBS [RStd]; CDS uAT-Ac2 amplified from AcLP (oxp5554-5562); Terminator DT16
pOPS1536	GG assembly: Destination vector pOGG093; Promoter PnodA (amplified from S. meliloti 2011, oxp4036-37); RBS RStd; CDS GFP; Terminator DT16
pOPS1859	GG assembly: Destination vector pOGG093; Promoter PnodA (amplified from S. meliloti 2011, oxp4036-37); RBS RStd; CDS uAT-Ac1 (amplified from AcLP, oxp5553-5562) ; Terminator DT16
pOPS1860	GG assembly: Destination vector pOGG093; Promoter PnodA (amplified from S. meliloti 2011, oxp4036-37); RBS RStd; CDS uAT-Ac2 (amplified from AcLP, oxp5554-5562) ; Terminator DT16
pOPS1861	GG assembly: Destination vector pOGG093; Promoter PnodA (amplified from S. meliloti 2011, oxp4036-37); RBS RStd; CDS uAT-Ac3 (amplified from AcLP, oxp5555-5562) ; Terminator DT16
pOPS1857	GG assembly: Destination vector pOGG093; Promoter PnodA (amplified from S. meliloti 2011, oxp4036-37); RBS RStd; CDS uAT-Ec10 (amplified from E. coli DH5a, oxp5380-81) ; Terminator DT16
pOPS1858	GG assembly: Destination vector pOGG093; Promoter PnodA (amplified from S. meliloti 2011, oxp4036-37); RBS RStd; CDS uAT-Ec11 (amplified from E. coli DH5a, oxp5551-52) ; Terminator DT16
pOGG324	lacI amplified and domesticated of BsaI and BpiI sites from plasmid pSRKKm (oxp4292-93, oxp4294-95, oxp4296-97) and golden-gate assembled into pOGG072 digested BpiI
pOGG284	pL1V-F1 golden-gate cloning vector
pOGG359	GG assembly: Destination vector pOGG284; Promoter Plac; RBS [R1]; CDS glnB (amplified from AcLP gDNA oxp4299-4260); Terminator DT16
pOGG361	GG assembly: Destination vector pOGG284; Promoter Plac; RBS [R28]; CDS glnB (amplified from AcLP gDNA oxp4299-4260); Terminator DT16
pOGG360	GG assembly: Destination vector pOGG284; Promoter Plac; RBS [R31]; CDS glnB (amplified from AcLP gDNA oxp4299-4260); Terminator DT16
pOGG308	GG assembly: Destination vector pOGG284; Promoter Plac; RBS [RStd]; CDS glnB (amplified from AcLP gDNA oxp4299-4260); Terminator DT16
pOGG322	pOGG054 (without ColE1 replicon) amplified with oxp3708-09 digested with Esp3I and ligated
pOPS1778	GG assembly: Destination vector pOGG322; Promoter PnifH (amplified from AcLP oxp4785-oxp5151); RBS [R22]; CDS lacI; Terminator F6S
pOPS1052	Rhizopine biosensor fragment from pOPS0889 amplified with oxp2750-oxp2751 and in-fusion cloned into pOGG093 digested with EcoRI
pOPS1772	nifA(L94Q/D94Q)-rpoN amplified from pOPS1476 (oxp5510-11) and HiFi cloned into pOPS1052 digested BamHI

### Sheet: GG peices
Name	Part	Sequence
F6S	T	TAGAGAAAAAAACCCCCGCACCGAAAGGTCCGGGGGTTTTTTTTGACCTT
DT16	T	CTCGGTACCAAATTCCAGAAAAGAGGCCTCCCGAAAGGGGGGCCTTTTTTCGTTTTGGTCCTCCTTGGCGCT
uAT-10	SC	ATGAAGCGCACCATCGGGCCGCGAGGACGTCAGGTGCTCGACCATCTGATGCCGCATCTGCTAAGTGATGTCTGTGCGCGTGAAGACGCTGCCGTTACGCTGTCGCGCATTACCGCCTTGCTGGTGGGGATTGTTACCCGCACCACCTATTTAGAATTGCTCAGTGAATTCCCCGCGGCGCTTAAACATTTGATTTCTCTGTGTGCCGCGTCGCCGATGATTGCCAGCCAGCTGGCGCGTTATCCATTATTGCTGGATGAATTGCTCGATCCAAACACCCTTTACCAGCCGACGGCGACCGATGCCTACCGCGATGAGTTGCGCCAGTATTTGCTGCGCGTGCCGGAAGATGACGAAGAGCAACAGCTTGAGGCGCTGCGTCAGTTCAAACAGGCGCAG…
uAT-11	SC	ATGGACGAAGAGCAACAGCTTGAGGCGCTGCGTCAGTTCAAACAGGCGCAGCTGTTACGCATCGCCGCAGCGGATATCGCCGGTACGCTACCGGTGATGAAAGTGAGCGATCACTTAACCTGGCTGGCGGAAGCCATGATAGATGCCGTCGTTCAGCAGGCGTGGGTTCAAATGGTTGCCCGCTACGGTAAGCCGAATCACCTGAACGAACGCGAAGGGCGTGGTTTTGCGGTGGTCGGCTACGGCAAGCTGGGCGGCTGGGAGTTAGGCTACAGTTCCGATCTTGACCTTATCTTCCTCCATGATTGCCCAATGGATGCGATGACTGACGGTGAGCGGGAAATCGACGGGCGGCAGTTTTATCTGCGTCTGGCGCAACGCATTATGCATCTGTTCAGT…
uAT-Ac1	SC	ATGCGTGCGCTGCGCACGGACGCGGCGCGTGAGCATCTCGCCCGCATCGTGGCCCTTCTCATCGAGCAACTGTCCCATGGCGGCGACCCGGACGGCGCACTCAATGCCATGGACAGCTTCCTGCGCGACCTGCCCGGTCCGCACCTGCTGGCGGCGCTGGAGCACAATCCGGACCTCGTGCGCCTCATCGCCACCATCGTCAGCGCCGCCCCGCGCCTCGGCGAGACGCTGGCCCGGCGCCCCTCGCTCGCCGATGCGCTGCTCGATCCCGCCTTCTTCGACGTGCTGCCCGACGAGCCGGCCCTCGCCGCCCATCTCGAAGCCTTGCTCGATGCGGCGCCGAATGAGGAAGAACAGTTCGACCGCGCCCGCCGCTTCCGGCAGGAACAGCACGTTCTG…
uAT-Ac2	SC	ATGCATCTCGCCCGCATCGTGGCCCTTCTCATCGAGCAACTGTCCCATGGCGGCGACCCGGACGGCGCACTCAATGCCATGGACAGCTTCCTGCGCGACCTGCCCGGTCCGCACCTGCTGGCGGCGCTGGAGCACAATCCGGACCTCGTGCGCCTCATCGCCACCATCGTCAGCGCCGCCCCGCGCCTCGGCGAGACGCTGGCCCGGCGCCCCTCGCTCGCCGATGCGCTGCTCGATCCCGCCTTCTTCGACGTGCTGCCCGACGAGCCGGCCCTCGCCGCCCATCTCGAAGCCTTGCTCGATGCGGCGCCGAATGAGGAAGAACAGTTCGACCGCGCCCGCCGCTTCCGGCAGGAACAGCACGTTCTGATCGGCGTGCGCATCGTCTCCGGCACGCTG…
uAT-Ac3	SC	ATGGAGCAACTGTCCCATGGCGGCGACCCGGACGGCGCACTCAATGCCATGGACAGCTTCCTGCGCGACCTGCCCGGTCCGCACCTGCTGGCGGCGCTGGAGCACAATCCGGACCTCGTGCGCCTCATCGCCACCATCGTCAGCGCCGCCCCGCGCCTCGGCGAGACGCTGGCCCGGCGCCCCTCGCTCGCCGATGCGCTGCTCGATCCCGCCTTCTTCGACGTGCTGCCCGACGAGCCGGCCCTCGCCGCCCATCTCGAAGCCTTGCTCGATGCGGCGCCGAATGAGGAAGAACAGTTCGACCGCGCCCGCCGCTTCCGGCAGGAACAGCACGTTCTGATCGGCGTGCGCATCGTCTCCGGCACGCTGCCGGCGGCGCGGGCGGGCGAGGCCTATGCC…
GFP	SC	ATGCGTAAAGGCGAAGAGCTGTTCACTGGTGTCGTCCCTATTCTGGTGGAACTGGATGGTGATGTCAACGGTCATAAGTTTTCCGTGCGTGGCGAGGGTGAAGGTGACGCAACTAATGGTAAACTGACGCTGAAGTTCATCTGTACTACTGGTAAACTGCCGGTACCTTGGCCGACTCTGGTAACGACGCTGACTTATGGTGTTCAGTGCTTTGCTCGTTATCCGGACCATATGAAGCAGCATGACTTCTTCAAGTCCGCCATGCCGGAAGGCTATGTGCAGGAACGCACGATTTCCTTTAAGGATGACGGCACGTACAAAACGCGTGCGGAAGTGAAATTTGAAGGCGATACCCTGGTAAACCGCATTGAGCTGAAAGGCATTGACTTTAAAGAAGAT…
PnifH	P/PU	GCAGCCTCGCTCGATGCGGGCCCCGCCGTTCCGTGGCCCTCGCGTGAACCTGTGCAAAATCCGTTCCGTGTTCCGGACGCGGAGGTGGGCGATGATGATCCCTTGCTTCGGCCCGCCGGTCCCTGCCGCAACCCGAGCGGAAGACGTGTTTCCTTTCCAACAGCCTGCGGCGTTCTGTCAGGTTCGAGACATGCCGTCCCCACCCGTCACCCGCGCATTTTTCCGTTGTATTTCCATGGGGATATGAAGACGCAGGCGGATGGCACGGTCGTTGCTGATATTCATCCTGCACGGCGAGTGAGGGCTGAGTACACGCAGACGCGACGACGAGCGATGTGCTCCTTCCCGTAACCGACGAGCCTGTTTGTGAGCGCGAGCGCCCCAGCCCCGGCGGGGTGG…
lacI	SC	ATGAAACCAGTAACGTTATACGATGTCGCAGAGTATGCCGGTGTCTCTTATCAGACCGTTTCCCGCGTGGTGAACCAGGCCAGCCACGTTTCTGCGAAAACGCGGGAAAAAGTGGAAGCGGCGATGGCGGAGCTGAATTACATTCCCAACCGCGTGGCACAACAACTGGCGGGCAAACAGTCGTTGCTGATTGGCGTTGCCACCTCCAGTCTGGCCCTGCACGCGCCGTCGCAAATTGTCGCGGCGATTAAATCTCGCGCCGATCAACTGGGTGCCAGCGTGGTGGTGTCGATGGTAGAACGAAGCGGCGTCGAAGCCTGTAAAGCGGCGGTGCACAATCTTCTCGCGCAACGCGTCAGTGGGCTGATCATTAACTATCCGCTGGATGACCAGGATGCC…
glnB	SC	ATGAAGAAGATCGAGGCGATCATCAAGCCCTTCAAGCTCGATGAAGTGAAGGAGGCCCTTCAGGAAGTCGGCCTGCAAGGTATCACGGTCACCGAGGCAAAGGGGTTCGGTCGCCAGAAGGGCCATACCGAGCTTTATCGCGGCGCCGAATATGTGGTGGACTTCCTGCCCAAGGTGAAAATCGAGGTGGTGCTCGCCGACGACATGGTCGAGAAGGCGGTGGAAGCCCTGCTCCGCGCCGCTCAGACCGGACGCATCGGCGACGGCAAGATCTTCGTGTCCAGCATCGAGGAAGCCATCCGCATCCGCACCGGCGAGACAGGGCTCGACGCCATCTGA
PnodA	P	GTGCGGCATCCATATCGCAGATGATCGTTATCCAAACAATCAATTTTACCAATCTTGCAGAGTCCTATTAGAGAACCCTGAAGTTAATGGAATCAAGGTGCGGCGCGAGAAAAGTTTCACAAGTACAGGATGGGTCCGAATTTAGAGCCGTCATCTAAGCGCTCGACCAACGGTCCAGCGCTACGGTTGGCGTCCCCGGTGTAACTTGCCGGGTACACACCACTCTCGATCGTGCTTTGAAGAAACAACACACTGGAGTTCTTAC
RStd	U	CTAGAATTAAAGAGGAGAAATTAACC
R1	U	CTAGAGCTAATCATCTCGTACTAAAGAGGAGAAATTAACC
R13	U	CTAGAGCTAATCTTCGCGTACTAAAAAGGCAAGT
R22	U	CTAGAGCTAATCTTCGCGTACTAAGTAGGCAAGT
R25	U	GCTAATCATCTCGTACTCAATAGGCAAGTA
R28	U	GCTAATCTTCGCGTACTAAGAACGCAAGTA
R31	U	CTAGAGCTAATCTTCTCGTACTCATGACGCAAGT
Plac	P	TTTACACTTTATGCTTCCGGCTCGTATGTTGTGTGGAATTGTGAGCGGATAACAATTTCACACAGGAAACAGCTATGACCATGATTACGCCAAGCTT
GFP	SC	ATGCGTAAAGGCGAAGAGCTGTTCACTGGTGTCGTCCCTATTCTGGTGGAACTGGATGGTGATGTCAACGGTCATAAGTTTTCCGTGCGTGGCGAGGGTGAAGGTGACGCAACTAATGGTAAACTGACGCTGAAGTTCATCTGTACTACTGGTAAACTGCCGGTACCTTGGCCGACTCTGGTAACGACGCTGACTTATGGTGTTCAGTGCTTTGCTCGTTATCCGGACCATATGAAGCAGCATGACTTCTTCAAGTCCGCCATGCCGGAAGGCTATGTGCAGGAACGCACGATTTCCTTTAAGGATGACGGCACGTACAAAACGCGTGCGGAAGTGAAATTTGAAGGCGATACCCTGGTAAACCGCATTGAGCTGAAAGGCATTGACTTTAAAGAAGAT…
Plac	P
Parts Legend
P	Promoter
PU	Promoter and RBS
U	RBS
SC	Coding sequence
T	Terminator

### Sheet: Oligonucleotides
Consignment	Sequence
oxp2750	TATTTGATGCCTGCCGAATTTAGCCCTTAGTGACTCTAATACGACT
oxp2751	AAAACGACGGCCAGTGAATTCCGTTTAGAGGCCCCAATC
oxp3605	AAAACGTCTCAGACAACAGTTACCAATGCTTAATCAGTGAG
oxp3606	AAAACGTCTCATGTCAGATCCTAGATGTGGCGCAAC
oxp4036	CACTCTGTGGTCTCAGGAGGTGCGGCATCCATATCGC
oxp4037	CACTTCGTGGTCTCAAGTAGTAAGAACTCCAGTGTGTTGTTTC
oxp4186	GTCGACTCTAGAGGATCCCCTCATCACCACCGCATGGC
oxp4187	TGAATTCGAGCTCGGTACCCAGCGGGTTGGTGAAGGCG
oxp4292	TTTTGAAGACAAAATGAAACCAGTAACGTTATACGATGTCG
oxp4293	TTTTGAAGACAACTCATGGGAGAAAATAATACTGTTGATGG
oxp4294	TTTTGAAGACAATGAGGACGGTACGCGACTG
oxp4295	TTTTGAAGACAACCTCGGTATCGTCGTATCCCAC
oxp4296	TTTTGAAGACAAGAGGACAGCTCATGTTATATCCCGC
oxp4297	TTTTGAAGACAAAAGCTCACTGCCCGCTTTCC
oxp4310	GCTATGACATGATTACGCCAACCGTGGACGAGACGCGC
oxp4311	CGTCAAGCTTGGCCATCACGATCTTCATGGATCG
oxp4312	CGTGATGGCCAAGCTTGACGCCGACGCGCTCTGA
oxp4313	TTGTAAAACGACGGCCAGTGTGGCGATGAAGGTGTTCATCATGG
oxp4785	CACTCTGTGGTCTCAGGAGGCAGCCTCGCTCGAT
oxp4785	CACTCTGTGGTCTCAGGAGGCAGCCTCGCTCGAT
oxp4786	CACTTCGTGGTCTCACATTGTCTTGAATTCCTTCGAACCGT
oxp4787	TGCCGAATTCGGATCCGGAGGCGCCCAATACGCAAAC
oxp4788	GCGAGGCTGCACCACTTCGTGCAGAAG
oxp4789	ACGAAGTGGTGCAGCCTCGCTCGATG
oxp4790	CAACAGGAGTCCAAGAGCGGCAAACACTGATAGTTTAAACCACTTCG
oxp5151	CACTTCGTGGTCTCAAGTAGTCTTGAATTCCTTCGAACCGT
oxp5376	GTCGACTCTAGAGGATCCCCCAGAGCCTCAATGCCATG
oxp5377	CTCGAAGATGGAGGTCAATGCGGTCATTG
oxp5378	CATTGACCTCCATCTTCGAGCGCATTCTG
oxp5379	TGAATTCGAGCTCGGTACCCCACGTCGAACCTGCTCTAC
oxp5380	CACTCTGTGGTCTCAAATGAAGCGCACCATCGGGCCGCGA
oxp5381	CACTTCGTGGTCTCAAAGCTCATTCTTCCACCAGCCACTTCTGC
oxp5510	GATTGCGCCGGCACTGAAGA
oxp5511	TTTCTCTAGTAGCTAGCCCAAAAAAACGGGTATG
oxp5551	CACTCTGTGGTCTCAAATGGACGAAGAGCAACAGCTTGA
oxp5552	CACTTCGTGGTCTCAAAGCTCATTCTTCCACCAGCCACTT
oxp5553	CACTCTGTGGTCTCAAATGCGTGCGCTGCGCAC
oxp5554	CACTCTGTGGTCTCAAATGCATCTCGCCCGCATC
oxp5555	CACTCTGTGGTCTCAAATGGAGCAACTGTCCCATGGC
oxp5562	CACTTCGTGGTCTCAAAGCTCAGGCGGAAGCGGCT
oxp4299	CACTTCGTGGTCTCAAAGCTCAGATGGCGTCGAGCCCTGTCTCGCCGGTGCGGAT
oxp4260	CACTCTGTGGTCTCAAATGAAGAAGATCGAGGCGATCATCAAGCC
